# Associations between infant gut microbiota and the living environment

**DOI:** 10.1101/2025.05.06.651416

**Authors:** Brandon Hickman, Anne Salonen, Kaija-Leena Kolho, Willem M. De Vos, Katri Korpela

## Abstract

The human gut microbiota is central to health and development of the host, and early life microbiota is affected by a range of factors that can alter the infant’s development for years to come. The role of the external, natural environment in shaping the gut microbiota is still largely unknown. We examined how the environment surrounding the home, in terms of land use, air quality, biodiversity, and traffic and road characteristics associate with the infant gut microbiota in the first two years of life with data from 893 children from the longitudinal birth cohort HELMi. We show that the environment has a minimal overall association with the microbiota development. Air quality explained the largest degree of variation in microbiota composition, while proximity to agriculture appeared to have a similar effect as poor air quality during the first 6 months, while open grey space and agriculture had similar associations after 6 months. The results suggest that the infant gut microbiota is not strongly dependent on the external natural environment, and that the impact of the environment is mostly mediated by exposure to pollution that may affect the host’s immune system and indirectly the gut microbiota.
