## Supplementary table 1 for "Associations between infant gut microbiota and the living environment"

### Sheet: Variable description
Variable	Group	Description
Air quality 12m PCsites1	Air quality	Air quality principal component site 1 from first 12 months of infants life. This was postively correlated with all atmospheric constituents and named overall poor air quality
Air quality 12m PCsites4	Air quality	Air quality principal component site 4 from first 12 months of infants life. This was postively correlated with traffic related atmospheric constituents and named overall poor air quality
Traffic mean (250m, 750, 1250m)	Environment	Mean traffic volume around home within buffer size 250m, 750m and 1250m
Road length freeway (250m, 750, 1250m)	Environment	Length in meters of freeway (roads ofclass type 1) around home within buffer size 250m, 750m and 1250m
Road length motorway (250m, 750, 1250m)	Environment	Length in meters of motorway (roads ofclass type 2) around home within buffer size 250m, 750m and 1250m
Road length main road (250m, 750, 1250m)	Environment	Length in meters of main road (roads ofclass type 3) around home within buffer size 250m, 750m and 1250m
Road length main street (250m, 750, 1250m)	Environment	Length in meters of main street (roads ofclass type 4) around home within buffer size 250m, 750m and 1250m
Road length local street (250m, 750, 1250m)	Environment	Length in meters of local street (roads ofclass type 5) around home within buffer size 250m, 750m and 1250m
Distance to freeway	Environment	Shortest distance to freeway (road of type 1 in digiroad dataset)
Distance to motorway	Environment	Shortest distance to motorway (road of type 2 in digiroad dataset)
Distance to main road	Environment	Shortest distance to main road (road of type 3 in digiroad dataset)
Distance to main street	Environment	Shortest distance to main street (road of type 4 in digiroad dataset)
Distance to local street	Environment	Shortest distance to local street (road of type 5 in digiroad dataset)
Distance to private road	Environment	Shortest distance to private road (road of type 6 in digiroad dataset)
Distance to dirt road	Environment	Shortest distance to dirt road (road of type 7 in digiroad dataset)
Distance to pedestrian/cycle path	Environment	Shortest distance to dirt road (road of type 8 in digiroad dataset)
Landuse Urban fabric (250m, 750, 1250m)	Environment	Percentage of landuse classified as Urban fabric from corine land cover 2018 withing 250, 750 or 1250 m
Landuse Industrial or commercial units (250m, 750, 1250m)	Environment	Percentage of landuse classified asIndustrial pr commercial units from corine land cover 2018 withing 250, 750 or 1250 m
Landuse Road rail (250m, 750, 1250m)	Environment	Percentage of landuse classified as Road/rail from corine land cover 2018 withing 250, 750 or 1250 m
Landuse Artificial non agricultural vegetated areas (250m, 750, 1250m)	Environment	Percentage of landuse classified as artificial non-agricultureal vegetated areas from corine land cover 2018 withing 250, 750 or 1250 m
Landuse Arable land (250m, 750, 1250m)	Environment	Percentage of landuse classified as arable land from corine land cover 2018 withing 250, 750 or 1250 m
Landuse Heterogeneous agricultural areas (250m, 750, 1250m)	Environment	Percentage of landuse classified as heterogeneous agricultural areas from corine land cover 2018 withing 250, 750 or 1250 m
Landuse Forests (250m, 750, 1250m)	Environment	Percentage of landuse classified as forest from corine land cover 2018 withing 250, 750 or 1250 m
Landuse Shrub and or herbaceous vegetation associations (250m, 750, 1250m)	Environment	Percentage of landuse classified as Shrub and or herbaceous vegetation associations from corine land cover 2018 withing 250, 750 or 1250 m
Landuse open grey spaces (250m, 750, 1250m)	Environment	Percentage of landuse classified as open spaces with little or no vegetation from corine land cover 2018 withing 250, 750 or 1250 m
Landuse Inland waters (250m, 750, 1250m)	Environment	Percentage of landuse classified as inland waters from corine land cover 2018 withing 250, 750 or 1250 m
Landuse Marine waters (250m, 750, 1250m)	Environment	Percentage of landuse classified as marine waters from corine land cover 2018 withing 250, 750 or 1250 m
Biodiversity forest mean (250m, 750, 1250m)	Environment	Forest biodiversity . High, medium and low biodiversity was averaged with a wieghted mean.
Soil toxicity	Environment	Soil toxicity rating
Soil oxygen availability	Environment	Soil oxygen availability
Soil salts	Environment	Soil salt rating
Soil nutrient availability	Environment	Soil nutrient availability
